# A conserved sequence in *Drosophila* Argonaute1 mRNA contributes to stress response via inducing miR-999 degradation

**DOI:** 10.1101/2022.11.16.515324

**Authors:** Peike Sheng, Lu Li, Tianqi Li, Yuzhi Wang, Nicholas M. Hiers, Jennifer S. Mejia, Jossie S. Sanchez, Lei Zhou, Mingyi Xie

## Abstract

MicroRNAs (miRNAs) load onto Argonaute (AGO) proteins and target messenger RNAs (mRNA) to directly suppress gene expression at the post-transcriptional level. However, miRNA degradation can be triggered when there is extended base-pairing between miRNAs and the target RNAs. Such base-pairing can induce confirmational change of AGO and recruitment of ZSWIM8 ubiquitin ligase to mark AGO for proteasomal degradation, while the miRNAs are subsequently degraded. This target RNA-directed miRNA degradation (TDMD) mechanism appears to be an evolutionary conserved mechanism, but recent studies have focused on identifying endogenous TDMD events in the mammalian systems. Here, we performed AGO1-CLASH (crosslinking and sequencing of miRNA-mRNA hybrids) in *Drosophila* S2 cells, with *Dora* (ortholog of vertebrate ZSWIM8) knockout (KO) mediated by CRISPR-Cas9 to identify five TDMD triggers (sequences that can induce miRNA degradation). Interestingly, one trigger residing in the 3′ UTR of *AGO1* mRNA induces miR-999 degradation. CRISPR-Cas9 KO of the *AGO1* trigger in S2 cells and in *Drosophila* elevates miR-999 abundance, with concurrent repression of the miR-999 targets. *AGO1* trigger-KO flies respond poorly to hydrogen peroxide-induced stress, demonstrating the physiological importance of a single TDMD event.
