## Supplemental Table 1 for "A conserved sequence in *Drosophila* Argonaute1 mRNA contributes to stress response via inducing miR-999 degradation"

### Sheet: Sheet1
miRNA_name	miRNA_sequence	miRNA_pattern	Gene_ID	Gene_name	Gene_type	Chromosome	element_sequence	element_pattern	dG	genome_position	Conservation_score	element_region	scramble normalized abundance	Dora-ko normalized abundance	ratio Dora-ko/scramble
dme-miR-2b-2-5p	TTCTTCAAAGTGGTTGTGAAATG	.((((((((((((((((((....	FBgn0003502	Btk29A	mRNA	2L	TCACAGCCAGCTTTGAGGA	))))))))).)))))))))	-23.8	[8258625, 8258626, 8258627, 8258628, 8258629, 8258630, 8258631, 8258632, 8258633, 8258635, 8258636, 8258637, 8258638, 8258639, 8258640, 8258641, 8258642, 8258643]	8.51	3UTR	2523.85	3453.48	1.36834
dme-miR-277-3p	TAAATGCACTATCTGGTACGACA	((((((((...(((((((((...	FBgn0030482	CG1673	mRNA	X	CGTACCGGAGGCGAAATGCATTTA	))))))))).......))))))))	-20.2	[13400980, 13400981, 13400982, 13400983, 13400984, 13400985, 13400986, 13400987, 13400988, 13400996, 13400997, 13400998, 13400999, 13401000, 13401001, 13401002, 13401003]	3.56	3UTR	2118.95	3354.09	1.5829
dme-miR-7-5p	TGGAAGACTAGTGATTTTGTTGT	(((((((((..((..((((((((	FBgn0001168	h	mRNA	3L	ACAGCAAATCAGCAAAAGTCTTCCA	))))))))....))..)))))))))	-21.3	[8678864, 8678865, 8678866, 8678867, 8678868, 8678869, 8678870, 8678871, 8678876, 8678877, 8678880, 8678881, 8678882, 8678883, 8678884, 8678885, 8678886, 8678887, 8678888]	2.41	3UTR	317.331	2542.4	8.01182
dme-miR-305-5p	ATTGTACTTCATCAGGTGCTCTG	.((((((((((((((((((....	FBgn0030520	Pdcd4	mRNA	X	GCACCTGGTGCCAGAGTACAA	))))))))))...))))))))	-23.7	[13751990, 13751991, 13751992, 13751993, 13751994, 13751995, 13751996, 13751997, 13752001, 13752002, 13752003, 13752004, 13752005, 13752006, 13752007, 13752008, 13752009, 13752010]	2.53	5UTR	1088.62	1763.87	1.62029
dme-miR-190-5p	AGATATGTTTGATATTCTTGGTTG	.((((((((((((((((((((((.	FBgn0030941	wgn	mRNA	X	AACCAAGTAATATTGGCAACATATC	))))))).)))))))..))))))))	-19.5	[18624382, 18624383, 18624384, 18624385, 18624386, 18624387, 18624388, 18624389, 18624392, 18624393, 18624394, 18624395, 18624396, 18624397, 18624398, 18624400, 18624401, 18624402, 18624403, 18624404, 18624405, 18624406]	3.36	3UTR	93.0662	1461.19	15.7006
dme-miR-14-3p	TCAGTCTTTTTCTCTCTCCTAT	.(((((((.(((((((((((..	FBgn0266848	wap	mRNA	X	AGCGAGAGAGAATACAAGATTG	)).)))))))))...)))))))	-19.3	[22452256, 22452257, 22452258, 22452259, 22452260, 22452261, 22452262, 22452266, 22452267, 22452268, 22452269, 22452270, 22452271, 22452272, 22452273, 22452274, 22452276, 22452277]	4.11	3UTR	1056.99	923.807	0.873998
dme-miR-305-5p	ATTGTACTTCATCAGGTGCTCTG	.((((((((.(((((((((....	FBgn0085432	pan	mRNA	4	GCGCCTGATTTAAAGTACAA	)))))))))...))))))))	-21.6	[69488, 69489, 69490, 69491, 69492, 69493, 69494, 69495, 69496, 69500, 69501, 69502, 69503, 69504, 69505, 69506, 69507]	1.48	5UTR	616.397	887.822	1.44034
dme-miR-2a-3p	TATCACAGCCAGCTTTGATGAGC	((((((((...(((((((((((.	FBgn0011706	rpr	mRNA	3L	CTCATCAAAGCGATTGTGATA	)))))))))))..))))))))	-24.4	[18397836, 18397837, 18397838, 18397839, 18397840, 18397841, 18397842, 18397843, 18397846, 18397847, 18397848, 18397849, 18397850, 18397851, 18397852, 18397853, 18397854, 18397855, 18397856]	4.76	3UTR	763.451	878.188	1.15029
dme-miR-999-3p	TGTTAACTGTAAGACTGTGTCT	((((((((....((((((((((	FBgn0262739	AGO1	mRNA	2R	GGACACAGTTCAAGTTAACA	))))))))))..))))))))	-21.1	[13946251, 13946252, 13946253, 13946254, 13946255, 13946256, 13946257, 13946258, 13946261, 13946262, 13946263, 13946264, 13946265, 13946266, 13946267, 13946268, 13946269, 13946270]	5.5	3UTR	120.182	730.489	6.0782
dme-miR-9c-5p	TCTTTGGTATTCTAGCTGTAGA	((((((((....((((((((((	FBgn0035144	Kah	mRNA	3L	TCTACAGCTAATCGCACCAAAGA	)))))))))).....))))))))	-21.7	[582986, 582987, 582988, 582989, 582990, 582991, 582992, 582993, 582999, 583000, 583001, 583002, 583003, 583004, 583005, 583006, 583007, 583008]	1.53	3UTR	27.7164	416.138	15.0141
dme-miR-12-5p	TGAGTATTACATCAGGTACTGGT	((((((((.((.(((((((((((	FBgn0004606	zfh1	mRNA	3R	ACCAGTACCAAGTGCTGCGGAATACTCA	)))))))))...)).))...))))))))	-22.1	[30787093, 30787094, 30787095, 30787096, 30787097, 30787098, 30787099, 30787100, 30787101, 30787105, 30787106, 30787108, 30787109, 30787113, 30787114, 30787115, 30787116, 30787117, 30787118, 30787119, 30787120]	3.87	3UTR	52.1607	220.29	4.22329
dme-miR-11-3p	CATCACAGTCTGAGTTCTTGC	.((((((((((..((((((((	FBgn0028978	trbl	mRNA	3L	GCGAGAGCAAGAACTGTGAT	)))))))).))).)))))))	-20.5	[20401288, 20401289, 20401290, 20401291, 20401292, 20401293, 20401294, 20401296, 20401297, 20401298, 20401300, 20401301, 20401302, 20401303, 20401304, 20401305, 20401306, 20401307]	1.91	5UTR	256.58	218.872	0.853034
dme-miR-277-3p	TAAATGCACTATCTGGTACGACA	(((((((....(((((((((...	FBgn0020238	14-3-3epsilontranscriptvariantD(14-3-3epsilon)	mRNA	3R	CGTACCGGGAGCATTTA	))))))))).)))))))	-18.8	[18242783, 18242784, 18242785, 18242786, 18242787, 18242788, 18242789, 18242790, 18242791, 18242793, 18242794, 18242795, 18242796, 18242797, 18242798, 18242799]	4.93	3UTR	36.231	204.612	5.64743
dme-miR-2a-1-5p	CTCTCAAAGTGGTTGTGAAATG	.(((((((((((((((((....	FBgn0003502	Btk29A	mRNA	2L	TCACAGCCAGCTTTGAGG	))))))))).))))))))	-22.2	[8258626, 8258627, 8258628, 8258629, 8258630, 8258631, 8258632, 8258633, 8258635, 8258636, 8258637, 8258638, 8258639, 8258640, 8258641, 8258642, 8258643]	8.47	3UTR	153.772	161.114	1.04775
dme-miR-9b-5p	TCTTTGGTGATTTTAGCTGTATG	(((((((((...(((((((((..	FBgn0035144	Kah	mRNA	3L	TACAGCTAATCGCACCAAAGA	)))))))))...)))))))))	-24.4	[582986, 582987, 582988, 582989, 582990, 582991, 582992, 582993, 582994, 582998, 582999, 583000, 583001, 583002, 583003, 583004, 583005, 583006]	1.4	3UTR	21.6484	141.924	6.55585
dme-miR-14-3p	TCAGTCTTTTTCTCTCTCCTAT	(((((((((((((((((((((.	FBgn0263232	Nxf3	mRNA	3L	TAGGGGATGAGAAAGAGAAGATTGA	))))))).)))))...)))))))))	-21.9	[13972026, 13972027, 13972028, 13972029, 13972030, 13972031, 13972032, 13972034, 13972035, 13972036, 13972037, 13972038, 13972042, 13972043, 13972044, 13972045, 13972046, 13972047, 13972048, 13972049, 13972050]	1.03	3UTR	179.993	118.327	0.657398
dme-miR-34-5p	TGGCAGTGTGGTTAGCTGGTTGTG	.(((((((.((((...((((((((	FBgn0035766	eco	mRNA	3L	CACAACCACAGCCTAAAGACCACTGCC	)))))))).)))).......)))))))	-22.5	[7338241, 7338242, 7338243, 7338244, 7338245, 7338246, 7338247, 7338255, 7338256, 7338257, 7338258, 7338260, 7338261, 7338262, 7338263, 7338264, 7338265, 7338266, 7338267]	0.32	CDS	83.4946	93.943	1.12514
dme-miR-190-5p	AGATATGTTTGATATTCTTGGTTG	.((((((((((...((((((((((	FBgn0003396	shn	mRNA	2R	CAACCAAGAAGCGGACATATC	)))))))))).))))))))))	-24.6	[11208446, 11208447, 11208448, 11208449, 11208450, 11208451, 11208452, 11208453, 11208454, 11208455, 11208457, 11208458, 11208459, 11208460, 11208461, 11208462, 11208463, 11208464, 11208465, 11208466]	1.37	CDS	9.98495	90.1506	9.02866
dme-miR-7-5p	TGGAAGACTAGTGATTTTGTTGT	((((((((...(((((((((...	FBgn0086686	l(3)L1231	mRNA	3R	ACGAAATCAGAACAAATGTCTTCCA	)))))))))........))))))))	-17.6	[14647253, 14647254, 14647255, 14647256, 14647257, 14647258, 14647259, 14647260, 14647269, 14647270, 14647271, 14647272, 14647273, 14647274, 14647275, 14647276, 14647277]	2.06	CDS	9.13903	81.9261	8.96442
dme-miR-34-5p	TGGCAGTGTGGTTAGCTGGTTGTG	.(((((((.(((((((((((....	FBgn0035205	Ctr9	mRNA	3L	GCCAGCTAACTTCGTGCTGCC	)))))))))))...)))))))	-26.6	[1308830, 1308831, 1308832, 1308833, 1308834, 1308835, 1308836, 1308837, 1308838, 1308839, 1308840, 1308844, 1308845, 1308846, 1308847, 1308848, 1308849, 1308850]	10.1	CDS	36.7572	76.8878	2.09178
dme-miR-305-5p	ATTGTACTTCATCAGGTGCTCTG	.(((((((((.(((((((((...	FBgn0001233	Hsp83	mRNA	3L	AGCACTTGAAGGAGTACAA	))))))))).)))))))))	-24.3	[3196045, 3196046, 3196047, 3196048, 3196049, 3196050, 3196051, 3196052, 3196053, 3196055, 3196056, 3196057, 3196058, 3196059, 3196060, 3196061, 3196062, 3196063]	11.93	CDS	45.6187	71.6021	1.56958
dme-miR-2b-3p	TATCACAGCCAGCTTTGAGGAGC	.(((((((...(((((((((...	FBgn0052594	be	mRNA	X	TCTCAAGGCAATCTGTGAT	)))))))))...)))))))	-19	[15024918, 15024919, 15024920, 15024921, 15024922, 15024923, 15024924, 15024925, 15024926, 15024930, 15024931, 15024932, 15024933, 15024934, 15024935, 15024936]	0.91	CDS	59.9324	64.0355	1.06846
dme-miR-34-5p	TGGCAGTGTGGTTAGCTGGTTGTG	((((((((((.((((((((((((.	FBgn0041171	ago	mRNA	3L	ATAGCCGGCTAAGCAAGTCCACTGCCA	)))))))))))).))....))))))))	-27.5	[4250439, 4250440, 4250441, 4250442, 4250443, 4250444, 4250445, 4250446, 4250451, 4250452, 4250454, 4250455, 4250456, 4250457, 4250458, 4250459, 4250460, 4250461, 4250462, 4250463, 4250464, 4250465]	6.42	CDS	42.6717	63.1785	1.48057
dme-miR-33-5p	GTGCATTGTAGTCGCATTGTC	.((((((((.(((((((((((	FBgn0025866	CalpB	mRNA	3L	GACAATGCGATCCGGCGATGCA	)))))))))))...))))))))	-25.4	[9892454, 9892455, 9892456, 9892457, 9892458, 9892459, 9892460, 9892461, 9892462, 9892463, 9892464, 9892468, 9892469, 9892470, 9892471, 9892472, 9892473, 9892474, 9892475]	0.86	3UTR	49.1495	62.0643	1.26276
dme-miR-14-3p	TCAGTCTTTTTCTCTCTCCTAT	.(((((((.(((((((((((..	FBgn0024432	Dlc90F	mRNA	3R	GGGGGAGGGACTAACAAGATTG	))))))))))...).)))))))	-19.4	[18299808, 18299809, 18299810, 18299811, 18299812, 18299813, 18299814, 18299815, 18299816, 18299817, 18299821, 18299823, 18299824, 18299825, 18299826, 18299827, 18299828, 18299829]	3.05	3UTR	77.9763	61.0837	0.783362
dme-miR-34-5p	TGGCAGTGTGGTTAGCTGGTTGTG	((((((((.((.....((((((((	FBgn0026189	promL	mRNA	3L	TACAATCAAAATTCTCACTGCCA	))))))))....)).))))))))	-19.6	[3118249, 3118250, 3118251, 3118252, 3118253, 3118254, 3118255, 3118256, 3118258, 3118259, 3118264, 3118265, 3118266, 3118267, 3118268, 3118269, 3118270, 3118271]	1.74	CDS	33.5316	55.259	1.64797
dme-miR-34-5p	TGGCAGTGTGGTTAGCTGGTTGTG	(((((((((.(((...((((((((	FBgn0010315	CycD	mRNA	X	CGCAACCGACAACGTGAACACTGCCA	))))))))..)))....)))))))))	-24	[15908686, 15908687, 15908688, 15908689, 15908690, 15908691, 15908692, 15908693, 15908694, 15908699, 15908700, 15908701, 15908704, 15908705, 15908706, 15908707, 15908708, 15908709, 15908710, 15908711]	2.72	CDS	16.4153	49.8762	3.0384
dme-miR-2b-3p	TATCACAGCCAGCTTTGAGGAGC	((((((((.(((.((((((((((	FBgn0001108	DCTN1-p150	mRNA	3L	GCTCCTCAAGACTCCCTGCTCCTGTGATG	)))))))))).....)))...))))))))	-22.7	[13934323, 13934324, 13934325, 13934326, 13934327, 13934328, 13934329, 13934330, 13934331, 13934332, 13934338, 13934339, 13934340, 13934344, 13934345, 13934346, 13934347, 13934348, 13934349, 13934350, 13934351]	1.71	3UTR	59.9872	41.5725	0.693022
dme-miR-305-5p	ATTGTACTTCATCAGGTGCTCTG	.((((((((.((.((((((((((	FBgn0264561	Glg1	mRNA	3L	CAGAGCGCCTAGTTTTGAGTACAA	)))))))))).))...))))))))	-23.5	[21497810, 21497811, 21497812, 21497813, 21497814, 21497815, 21497816, 21497817, 21497821, 21497822, 21497824, 21497825, 21497826, 21497827, 21497828, 21497829, 21497830, 21497831, 21497832, 21497833]	0.03	3UTR	46.9339	41.3878	0.881831
dme-miR-34-5p	TGGCAGTGTGGTTAGCTGGTTGTG	(((((((((.(((...((((((((	FBgn0037717	CG8301	mRNA	3R	CACAACCAAACAACACTGCCA	))))))))))).)))))))))	-26.9	[9583692, 9583693, 9583694, 9583695, 9583696, 9583697, 9583698, 9583699, 9583700, 9583701, 9583702, 9583704, 9583705, 9583706, 9583707, 9583708, 9583709, 9583710, 9583711, 9583712]	1.15	CDS	44.0549	38.4425	0.872603
dme-miR-305-5p	ATTGTACTTCATCAGGTGCTCTG	.(((((((........(((((((	FBgn0032600	BuGZ	mRNA	2L	CAGAGCAATTTTTAGTACAA	)))))))......)))))))	-16.6	[16743439, 16743440, 16743441, 16743442, 16743443, 16743444, 16743445, 16743452, 16743453, 16743454, 16743455, 16743456, 16743457, 16743458]	0.84	5UTR	42.8865	37.9011	0.883754
dme-miR-305-5p	ATTGTACTTCATCAGGTGCTCTG	.((((((((.....(((((((((	FBgn0264712	CG1172	mRNA	3R	CAGAGCATCAACGAGTACAA	)))))))))...))))))))	-18.7	[5396362, 5396363, 5396364, 5396365, 5396366, 5396367, 5396368, 5396369, 5396370, 5396374, 5396375, 5396376, 5396377, 5396378, 5396379, 5396380, 5396381]	1.7	3UTR	41.1378	36.7211	0.892636
dme-miR-277-3p	TAAATGCACTATCTGGTACGACA	((((((((((.(((((((((...	FBgn0263413	lncRNA:CR43459	ncRNA	3R	CGTGTCAGGAGTGCATTTG	)))))))))))))))))))	-18.7	[10100039, 10100040, 10100041, 10100042, 10100043, 10100044, 10100045, 10100046, 10100047, 10100048, 10100049, 10100050, 10100051, 10100052, 10100053, 10100054, 10100055, 10100056, 10100057]	14.03		34.1457	33.2198	0.972883
dme-miR-277-3p	TAAATGCACTATCTGGTACGACA	((((((((((..((((((((((.	FBgn0263316	Mrp4	mRNA	3R	GTTGTACCTAATCCAGTCAGCTGCATTTA	))))))))......))..)).))))))))	-17.2	[11575745, 11575746, 11575747, 11575748, 11575749, 11575750, 11575751, 11575752, 11575759, 11575760, 11575763, 11575764, 11575766, 11575767, 11575768, 11575769, 11575770, 11575771, 11575772, 11575773]	2.01	3UTR	10.4269	32.1663	3.08494
dme-miR-988-3p	CCCCTTGTTGCAAACCTCACGC	.(((((((.....(((((((((	FBgn0033638	CG9005	mRNA	2R	GTGTGAGTGTGAAAACGCAAGGG	))))))).))......)))))))	-18.4	[11620272, 11620273, 11620274, 11620275, 11620276, 11620277, 11620278, 11620285, 11620286, 11620288, 11620289, 11620290, 11620291, 11620292, 11620293, 11620294]	0.85	3UTR	45.2599	27.2689	0.602497
dme-miR-2b-3p	TATCACAGCCAGCTTTGAGGAGC	.(((((((....(((.(((((((	FBgn0285917	sbb	mRNA	2R	GCTCCTCCAAGATTCTGTGAT	))))))).)))...)))))))	-20.9	[18284712, 18284713, 18284714, 18284715, 18284716, 18284717, 18284718, 18285237, 18285238, 18285239, 18285241, 18285242, 18285243, 18285244, 18285245, 18285246, 18285247]	14.94	CDS	42.7583	26.5206	0.620245
dme-miR-34-5p	TGGCAGTGTGGTTAGCTGGTTGTG	((((((((((.(((((((((((..	FBgn0263316	Mrp4	mRNA	3R	CGGCCAGCTGGACGAAGTACTGCCA	))))))))))).))...))))))))	-25.2	[11574176, 11574177, 11574178, 11574179, 11574180, 11574181, 11574182, 11574183, 11574184, 11574185, 11574186, 11574188, 11574189, 11574193, 11574194, 11574195, 11574196, 11574197, 11574198, 11574199, 11574200]	7.23	CDS	15.8031	25.9568	1.64251
dme-miR-317-3p	TGAACACAGCTGGTGGTATCCAGT	.((((((((.((((((((((....	FBgn0039644	rdog	mRNA	3R	GATATCGCCGCTATCTGTGTTC	))))))))))....))))))))	-21.1	[29161122, 29161123, 29161124, 29161125, 29161126, 29161127, 29161128, 29161129, 29161130, 29161131, 29161136, 29161137, 29161138, 29161139, 29161140, 29161141, 29161142, 29161143]	8.3	CDS	12.5241	24.7958	1.97984
dme-miR-277-3p	TAAATGCACTATCTGGTACGACA	.(((((((((((((.(((((((.	FBgn0037565	CG9626	mRNA	3R	GTTGTACGAGATAAGCGCGTGCATTT	))))))).))))).....))))))))	-20.1	[8294129, 8294130, 8294131, 8294132, 8294133, 8294134, 8294135, 8294136, 8294142, 8294143, 8294144, 8294145, 8294146, 8294148, 8294149, 8294150, 8294151, 8294152, 8294153, 8294154]	1.22	3UTR	2.31103	24.0243	10.3955
dme-miR-34-5p	TGGCAGTGTGGTTAGCTGGTTGTG	(((((((((((..((((((((((.	FBgn0038108	CG7518	mRNA	3R	GCGGCCAGCTCCATCACTGCCG	))))))))))))).))))))))	-30.1	[13004118, 13004119, 13004120, 13004121, 13004122, 13004123, 13004124, 13004125, 13004126, 13004127, 13004128, 13004129, 13004130, 13004132, 13004133, 13004134, 13004135, 13004136, 13004137, 13004138, 13004139]	2.67	CDS	13.3755	22.1743	1.65783
dme-miR-34-5p	TGGCAGTGTGGTTAGCTGGTTGTG	((((((((.((((.((((((((((	FBgn0028837	CSN6	mRNA	3R	CACAACCGGCGACAATCCCACTGCCG	))))))))))...)))).))))))))	-30.9	[22581366, 22581367, 22581368, 22581369, 22581370, 22581371, 22581372, 22581373, 22581374, 22581375, 22581379, 22581380, 22581381, 22581382, 22581384, 22581385, 22581386, 22581387, 22581388, 22581389, 22581390, 22581391]	6.95	CDS	18.7429	21.8574	1.16617
dme-miR-7-5p	TGGAAGACTAGTGATTTTGTTGT	(((((((((.(((((((((((((	FBgn0032330	Samuel	mRNA	2L	ACAACAATAATCGCAAAGTCTTCCA	))))))).))))))..)))))))))	-23.6	[11013949, 11013950, 11013951, 11013952, 11013953, 11013954, 11013955, 11013956, 11013957, 11013960, 11013961, 11013962, 11013963, 11013964, 11013965, 11013967, 11013968, 11013969, 11013970, 11013971, 11013972, 11013973]	3.93	3UTR	3.1085	20.0878	6.46222
dme-miR-34-5p	TGGCAGTGTGGTTAGCTGGTTGTG	(((((((((((.((((((((((((	FBgn0051040	Cog7	mRNA	3R	TACGATCAGCTGCTCGAGCACTGCCA	)))))))))))).))..)))))))))	-29	[29932111, 29932112, 29932113, 29932114, 29932115, 29932116, 29932117, 29932118, 29932119, 29932122, 29932123, 29932125, 29932126, 29932127, 29932128, 29932129, 29932130, 29932131, 29932132, 29932133, 29932134, 29932135, 29932136]	5.82	CDS	14.6804	19.9881	1.36155
dme-miR-2a-3p	TATCACAGCCAGCTTTGATGAGC	.(((((((.(((((..(((((((	FBgn0033995	GPHR	mRNA	2R	GCTCGTCGGCTGCATTGTGAT	))))))))))))..)))))))	-20.8	[15199672, 15199673, 15199674, 15199675, 15199676, 15199677, 15199678, 15199681, 15199682, 15199683, 15199684, 15199685, 15199686, 15199687, 15199688, 15199689, 15199690, 15199691, 15199692]	12.08	CDS	30.1671	19.822	0.657073
dme-miR-996-3p	TGACTAGATTTCATGCTCGTCT	((((((((.(((..(((((((.	FBgn0030679	CG8206	mRNA	X	GGCGAGCTGATTTAGGAACTCTAGTCA	)))))))........))).))))))))	-23.6	[15739964, 15739965, 15739966, 15739967, 15739968, 15739969, 15739970, 15739979, 15739980, 15739981, 15739983, 15739984, 15739985, 15739986, 15739987, 15739988, 15739989, 15739990]	3.55	CDS	2.73295	19.583	7.16552
dme-miR-7-5p	TGGAAGACTAGTGATTTTGTTGT	.(((((((..((((((((((...	FBgn0038588	CG7156	mRNA	3R	ACAAAATCACCTCGATTGTCTTCC	)))))))))).......)))))))	-19.3	[18241894, 18241895, 18241896, 18241897, 18241898, 18241899, 18241900, 18241970, 18241971, 18241972, 18241973, 18241974, 18241975, 18241976, 18241977, 18241978, 18241979]	12.34	CDS	1.58655	18.6053	11.7269
dme-miR-11-3p	CATCACAGTCTGAGTTCTTGC	.((((((((((..(((((((.	FBgn0035420	hob	mRNA	3L	CAAGGACGAGACTGTGAT	))))))).))))))))))	-21.8	[3213134, 3213135, 3213136, 3213137, 3213138, 3213139, 3213140, 3213141, 3213142, 3213143, 3213145, 3213146, 3213147, 3213148, 3213149, 3213150, 3213151]	8.95	CDS	31.1476	18.5543	0.595688
dme-miR-999-3p	TGTTAACTGTAAGACTGTGTCT	((((((((....(((((((((.	FBgn0024921	Tnpo	mRNA	3L	GATGCAGTTCGAATGTTAAGTTAACA	))))))))).........))))))))	-16.1	[6197852, 6197853, 6197854, 6197855, 6197856, 6197857, 6197858, 6197859, 6197860, 6197870, 6197871, 6197872, 6197873, 6197874, 6197875, 6197876, 6197877]	2.48	3UTR	2.5029	18.3167	7.31819
dme-miR-275-3p	TCAGGTACCTGAAGTAGCGCGCG	((((((((((((((.((((((((	FBgn0260960	Baldspot	mRNA	3L	CGCGCGCTTCTTCTACAAGGCGTACCTGG	)))))))).)))).....)).))))))))	-27.7	[16650233, 16650234, 16650235, 16650236, 16650237, 16650238, 16650239, 16650240, 16650242, 16650243, 16650249, 16650250, 16650251, 16650252, 16650254, 16650255, 16650256, 16650257, 16650258, 16650259, 16650260, 16650261]	10.7	CDS	19.7272	18.2576	0.925503
dme-miR-2a-3p	TATCACAGCCAGCTTTGATGAGC	((((((((...((((((((((((	FBgn0035186	CG13912	mRNA	3L	GCTCATCAATAGCGACTGTGATA	))))))))).)))..))))))))	-24	[1190324, 1190325, 1190326, 1190327, 1190328, 1190329, 1190330, 1190331, 1190332, 1190334, 1190335, 1190336, 1190339, 1190340, 1190341, 1190342, 1190343, 1190344, 1190345, 1190346]	5.96	CDS	24.0736	17.0496	0.708227
dme-miR-34-5p	TGGCAGTGTGGTTAGCTGGTTGTG	((((((((.(((.(((.(((((((	FBgn0002526	LanA	mRNA	3L	TATGATCTGCGCTTGCCCACTGCCA	)))))))...))).)))))))))))	-24.5	[6209922, 6209923, 6209924, 6209925, 6209926, 6209927, 6209928, 6209929, 6209930, 6209931, 6209932, 6209934, 6209935, 6209936, 6209940, 6209941, 6209942, 6209943, 6209944, 6209945, 6209946]	11.5	CDS	0	16.7874	#DIV/0!
dme-miR-34-5p	TGGCAGTGTGGTTAGCTGGTTGTG	((((((((..(((((.(((((((.	FBgn0261574	kug	mRNA	3L	ATAGCCACTGATGGAAAATTCACTGCCA	))))))))))))........))))))))	-20.5	[20018839, 20018840, 20018841, 20018842, 20018843, 20018844, 20018845, 20018846, 20018847, 20018848, 20018849, 20018850, 20018859, 20018860, 20018861, 20018862, 20018863, 20018864, 20018865, 20018866]	7.6	CDS	6.16698	16.7854	2.72182
dme-miR-34-5p	TGGCAGTGTGGTTAGCTGGTTGTG	.(((((((.((((((.((((((((	FBgn0033453	Sting	mRNA	2R	CACGGCTACCTCAAACTTTCACTGCC	)))))))).))..))))..)))))))	-22.6	[9844337, 9844338, 9844339, 9844340, 9844341, 9844342, 9844343, 9844344, 9844346, 9844347, 9844350, 9844351, 9844352, 9844353, 9844356, 9844357, 9844358, 9844359, 9844360, 9844361, 9844362]	5.23	CDS	4.66746	16.6914	3.57611
dme-miR-996-3p	TGACTAGATTTCATGCTCGTCT	((((((((.((.(((((((((.	FBgn0019662	qm	mRNA	3L	GACGAGCGTCGGCCAGCAATTCTAGTCA	))))))))).))........))))))))	-21.8	[7348413, 7348414, 7348415, 7348416, 7348417, 7348418, 7348419, 7348420, 7348421, 7348423, 7348424, 7348433, 7348434, 7348435, 7348436, 7348437, 7348438, 7348439, 7348440]	1.78	5UTR	0.638128	16.5776	25.9785
dme-miR-33-5p	GTGCATTGTAGTCGCATTGTC	.((((((((.(((.(((((((	FBgn0030505	NFAT	mRNA	X	GACAGTGGGACCAGAAAAACAATGCA	))))))).))).......))))))))	-17.4	[13624870, 13624871, 13624872, 13624873, 13624874, 13624875, 13624876, 13624878, 13624879, 13624880, 13624888, 13624889, 13624890, 13624891, 13624892, 13624893, 13624894, 13624895]	0.64	5UTR	8.68279	16.5595	1.90716
dme-miR-998-3p	TAGCACCATGAGATTCAGCTC	(((((((((.((..(((((((	FBgn0040324	Ephrin	mRNA	4	GAGCTGACCTATAATAGTGGTGCTG	))))))).))......)))))))))	-21.1	[577029, 577030, 577031, 577032, 577033, 577034, 577035, 577037, 577038, 577045, 577046, 577047, 577048, 577049, 577050, 577051, 577052, 577053]	7.16	CDS	13.4779	16.5369	1.22697
dme-miR-998-3p	TAGCACCATGAGATTCAGCTC	(((((((((....(((((((.	FBgn0030734	CG9911	mRNA	X	GGCTGGAAAAGTGGTGCTA	)))))))...)))))))))	-21.5	[16295080, 16295081, 16295082, 16295083, 16295084, 16295085, 16295086, 16295087, 16295088, 16295092, 16295093, 16295094, 16295095, 16295096, 16295097, 16295098]	8.07	CDS	11.5669	15.5377	1.34329
dme-miR-2b-3p	TATCACAGCCAGCTTTGAGGAGC	((((((((..((..((((((((.	FBgn0013679	mt:ND1	mRNA	mitochondrion&genome	TTCCTCAACCTTTTTGTGATG	)))))))).))..))))))))	-16.1				11.9892	15.4103	1.28535
dme-miR-998-3p	TAGCACCATGAGATTCAGCTC	((((((((...(((((((((.	FBgn0010269	Dsor1	mRNA	X	AGCTGAATCTGGTGCTG	)))))))))))))))))	-22.8	[9247812, 9247813, 9247814, 9247815, 9247816, 9247817, 9247818, 9247819, 9247820, 9247821, 9247822, 9247823, 9247824, 9247825, 9247826, 9247827, 9247828]	9.35	CDS	11.2228	14.1324	1.25926
dme-miR-2b-3p	TATCACAGCCAGCTTTGAGGAGC	((((((((((...(((((((((.	FBgn0023526	CG2865	mRNA	X	TTCTTCGAAAAAAATTACGGCTGTGATA	))))))))).........))))))))))	-20.4	[2280398, 2280399, 2280400, 2280401, 2280402, 2280403, 2280404, 2280405, 2280406, 2280407, 2280417, 2280418, 2280419, 2280420, 2280421, 2280422, 2280423, 2280424, 2280425]	3.33	3UTR	0	13.8698	#DIV/0!
dme-miR-34-5p	TGGCAGTGTGGTTAGCTGGTTGTG	.(((((((..(((.(((((((((.	FBgn0037679	Aduk	mRNA	3R	ATGACCGGCCCAACATGTCACTGCC	)))))))))..)))....)))))))	-25.2	[9334587, 9334588, 9334589, 9334590, 9334591, 9334592, 9334593, 9334598, 9334599, 9334600, 9334603, 9334604, 9334605, 9334606, 9334607, 9334608, 9334609, 9334610, 9334611]	3.04	CDS	7.45073	13.6378	1.83039
dme-miR-34-5p	TGGCAGTGTGGTTAGCTGGTTGTG	(((((((((...(((..(((((((	FBgn0261843	pre-mod(mdg4)-W	mRNA	3R	CACAACCTACTGGCACTGCCG	)))))))..))))))))))))	-23.7	[21368073, 21368074, 21368075, 21368076, 21368077, 21368078, 21368079, 21368082, 21368083, 21368084, 21368085, 21368086, 21368087, 21368088, 21368089, 21368090, 21368091, 21368092, 21368093]	5.72	CDS	11.6308	13.1476	1.13041
dme-miR-34-5p	TGGCAGTGTGGTTAGCTGGTTGTG	(((((((((...(((..(((((((	FBgn0261844	pre-mod(mdg4)-V	mRNA	3R	CACAACCTACTGGCACTGCCG	)))))))..))))))))))))	-23.7	[21368073, 21368074, 21368075, 21368076, 21368077, 21368078, 21368079, 21368082, 21368083, 21368084, 21368085, 21368086, 21368087, 21368088, 21368089, 21368090, 21368091, 21368092, 21368093]	5.72	CDS	11.6308	13.1476	1.13041
dme-miR-34-5p	TGGCAGTGTGGTTAGCTGGTTGTG	(((((((((...(((..(((((((	FBgn0261845	pre-mod(mdg4)-U	mRNA	3R	CACAACCTACTGGCACTGCCG	)))))))..))))))))))))	-23.7	[21368073, 21368074, 21368075, 21368076, 21368077, 21368078, 21368079, 21368082, 21368083, 21368084, 21368085, 21368086, 21368087, 21368088, 21368089, 21368090, 21368091, 21368092, 21368093]	5.72	CDS	11.6308	13.1476	1.13041
dme-miR-7-5p	TGGAAGACTAGTGATTTTGTTGT	((((((((..((((((((((((.	FBgn0050015	CG30015	mRNA	2R	CAGCGAAATCAGCATGTCTTCCG	))))))))))).)..))))))))	-21.6	[10856298, 10856299, 10856300, 10856301, 10856302, 10856303, 10856304, 10856305, 10856308, 10862824, 10862825, 10862826, 10862827, 10862828, 10862829, 10862830, 10862831, 10862832, 10862833, 10862834]	3.29	CDS;5UTR	0	12.9872	#DIV/0!
dme-miR-317-3p	TGAACACAGCTGGTGGTATCCAGT	.(((((((((.(((((((((((..	FBgn0034310	Nup75	mRNA	2R	TGTGATGCCATCGTTGTGTTC	)).))))))))))))))))))	-23.9	[18166583, 18166584, 18166585, 18166586, 18166587, 18166588, 18166589, 18166590, 18166591, 18166592, 18166593, 18166594, 18166595, 18166596, 18166597, 18166598, 18166599, 18166600, 18166602, 18166603]	5.69	CDS	14.5316	12.5722	0.865166
dme-miR-305-5p	ATTGTACTTCATCAGGTGCTCTG	.(((((((.((((((((((....	FBgn0034365	CG5335	mRNA	2R	GCGCTTGATTGTTCAGTACAA	))))))))).)...)))))))	-17.9	[18621731, 18621732, 18621733, 18621734, 18621735, 18621736, 18621737, 18621738, 18621739, 18621741, 18621745, 18621746, 18621747, 18621748, 18621749, 18621750, 18621751]	0.87	5UTR	9.27003	12.4196	1.33976
dme-miR-33-5p	GTGCATTGTAGTCGCATTGTC	.(((((((((((((((((...	FBgn0011020	Sas-4	mRNA	3R	AATGCGACTTCAAAAGAGCAATGCA	)))))))))........))))))))	-20.4	[7152946, 7152947, 7152948, 7152949, 7152950, 7152951, 7152952, 7152953, 7152954, 7152963, 7152964, 7152965, 7152966, 7152967, 7152968, 7152969, 7152970]	2.94	CDS	13.1719	12.3857	0.940314
dme-miR-282-5p	TAGCCTCTACTAGGCTTTGTCTGT	(((((((((......(((((((((	FBgn0013276	Hsp70Ab	mRNA	3R	GCAGGCGGGAGGATTTGGAGGCTA	)))))))))......)))))))))	-19.6	[11960663, 11960664, 11960665, 11960666, 11960667, 11960668, 11960669, 11960670, 11960671, 11960678, 11960679, 11960680, 11960681, 11960682, 11960683, 11960684, 11960685, 11960686]	2.2	CDS	18.5476	12.1168	0.65328
dme-miR-34-5p	TGGCAGTGTGGTTAGCTGGTTGTG	.((((((((.((....(((((((.	FBgn0260442	rhea	mRNA	3L	ACGACCACACATAATACTGCC	))))))).))...))))))))	-20.3	[8555801, 8555802, 8555803, 8555804, 8555805, 8555806, 8555807, 8555809, 8555810, 8555814, 8555815, 8555816, 8555817, 8555818, 8555819, 8555820, 8555821]	1.62	5UTR	7.81646	10.9412	1.39976
dme-miR-305-5p	ATTGTACTTCATCAGGTGCTCTG	((((((((.((.(((((((((((	FBgn0038651	Epg5	mRNA	3R	CAGAGCACCTGCCTGCCCAGTATAAT	)))))))))))..))...))))))))	-21.8	[18754394, 18754395, 18754396, 18754397, 18754398, 18754399, 18754400, 18754401, 18754405, 18754406, 18754409, 18754410, 18754411, 18754412, 18754413, 18754414, 18754415, 18754416, 18754417, 18754418, 18754419]	3.73	CDS	10.9392	10.806	0.987821
dme-miR-8-3p	TAATACTGTCAGGTAAAGATGTC	((((((((((..(((((((((((	FBgn0034098	krimp	mRNA	2R	GACATTTTTGCAGTTCTCGACAGTATTA	))))))))))).......))))))))))	-21	[16239520, 16239521, 16239522, 16239523, 16239524, 16239525, 16239526, 16239527, 16239528, 16239529, 16239537, 16239538, 16239539, 16239540, 16239541, 16239542, 16239543, 16239544, 16239545, 16239546, 16239547]	1.82	CDS	19.0847	10.4437	0.547227
dme-miR-282-5p	TAGCCTCTACTAGGCTTTGTCTGT	(((((((((...(((((((((...	FBgn0014026	RpL7A	mRNA	X	GGCAAGGTCCTGGAGGCTG	))))))))).)))))))))	-22.6	[6531263, 6531264, 6531265, 6531266, 6531267, 6531268, 6531269, 6531270, 6531271, 6531273, 6531274, 6531275, 6531276, 6531277, 6531278, 6531279, 6531280, 6531281]	9.12	CDS	15.6158	10.3572	0.66325
dme-miR-305-5p	ATTGTACTTCATCAGGTGCTCTG	.((((((((....(((((((((.	FBgn0035207	Herc4	mRNA	3L	GGAGCGCCTCAAGTACAA	))))))))).))))))))	-22	[1317938, 1317939, 1317940, 1317941, 1317942, 1317943, 1317944, 1317945, 1317946, 1317948, 1317949, 1317950, 1317951, 1317952, 1317953, 1317954, 1317955]	10.99	CDS	8.3413	10.1159	1.21274
dme-miR-11-3p	CATCACAGTCTGAGTTCTTGC	.(((((((.((.(((((((((	FBgn0266083	ocm	mRNA	2R	GCGAGAGCTGAGCAAAAAGCCTGTGAT	)))))))))........)).)))))))	-17.6	[24192031, 24192032, 24192033, 24192034, 24192035, 24192036, 24192037, 24192038, 24192039, 24192048, 24192049, 24192051, 24192052, 24192053, 24192054, 24192055, 24192056, 24192057]	1.02	CDS	12.1552	9.06119	0.745458
dme-miR-282-5p	TAGCCTCTACTAGGCTTTGTCTGT	.((((((((.(..((((((((((.	FBgn0004191	snRNA:U2:34ABa	snRNA	2L	CAGACGGAGTGCTAGGGGCT	))))))))))).))))))))	-21.5	[13211985, 13211986, 13211987, 13211988, 13211989, 13211990, 13211991, 13211992, 13211994, 13211995, 13211996, 13211997, 13211998, 13211999, 13212000, 13212001, 13212002, 13212003, 13212004]	9.47		10.9883	8.86732	0.806975
dme-miR-306-5p	TCAGGTACTTAGTGACTCTCAA	.(((((((....(((((((((.	FBgn0034392	MFS15	mRNA	2R	TGAGAGTACAAAGTCGTACCTG	))))))).)).....)))))))	-18.6	[18796131, 18796132, 18796133, 18796134, 18796135, 18796136, 18796137, 18796143, 18796144, 18796146, 18796147, 18796148, 18796149, 18796150, 18796151, 18796152]	3.28	CDS	11.8661	7.64312	0.644116
dme-miR-14-3p	TCAGTCTTTTTCTCTCTCCTAT	.(((((((..(((..(((((((	FBgn0260936	scny	mRNA	3L	ATAGGAGTAGGCGTAGGACTG	))))))).)))...)))))))	-16.9	[5775708, 5775709, 5775710, 5775711, 5775712, 5775713, 5775714, 5775716, 5775717, 5775718, 5775722, 5775723, 5775724, 5775725, 5775726, 5775727, 5775728]	1.7	3UTR	12.1953	6.68478	0.548145
dme-miR-9388-3p	TGTAGTACATACATACATATGT	((((((((.(((((((((....	FBgn0036004	Jarid2	mRNA	3L	GTGTATGTACGTACTACG	))))))))).))))))))	-20.4	[9486077, 9486078, 9486079, 9486080, 9486081, 9486082, 9486083, 9486084, 9486085, 9486087, 9486088, 9486089, 9486090, 9486091, 9486092, 9486093, 9486094]	0.78	3UTR	12.0958	6.36631	0.526323
dme-miR-252-5p	CTAAGTACTAGTGCCGCAGGAG	.(((((((...((((((((((.	FBgn0052296	Mrtf	mRNA	3L	TCCTGCGGCGTGTACTTA	)))))))))).)))))))	-26.3	[2718676, 2718677, 2718678, 2718679, 2718680, 2718681, 2718682, 2718684, 2718685, 2718686, 2718687, 2718688, 2718689, 2718690, 2718691, 2718692, 2718693]	2.07	3UTR	32.1626	6.35541	0.197603
dme-miR-282-3p	ACATAGCCTATAAGAGGTTAGG	.(((((((.....(((((((((	FBgn0036896	wnd	mRNA	3L	TCTAACCTCGGCTATG	))))))))))))))))	-18.8	[19624718, 19624719, 19624720, 19624721, 19624722, 19624723, 19624724, 19624725, 19624726, 19624727, 19624728, 19624729, 19624730, 19624731, 19624732, 19624733]	2.14	3UTR	22.795	0	0
dme-miR-317-3p	TGAACACAGCTGGTGGTATCCAGT	((((((((..(((((((((((((.	FBgn0266557	kis	mRNA	2L	CTGTGATATTGCCGTGTGTTCG	))).))))))))))))))))))	-21.1	[221647, 221648, 221649, 221650, 221651, 221652, 221653, 221654, 221655, 221656, 221657, 221658, 221659, 221660, 221661, 221662, 221663, 221664, 221666, 221667, 221668]	1.51	5UTR;CDS	14.1715	0	0
