## Supplemental Table 2 for "A conserved sequence in *Drosophila* Argonaute1 mRNA contributes to stress response via inducing miR-999 degradation"

### Sheet:  
S2 KO sgRNA
Name	sgRNA Sequence
AGO1-KO-1	GTACAACTAAATATATCATA
	GCGACGACGTTCTATCCACT
AGO1-KO-2	TTAGTAATTGTACTATATCG
	GCGACGACGTTCTATCCACT
zfh1-KO-1	GCCCTGCGCTCGAACTTAGG
	GAGACCAGTACCAAGTGCTG
zfh1-KO-2	GAGACCAGTACCAAGTGCTG
	GTTGGTCCGGAGGTTGTGGG
h-KO-1	GTACTTGGACTGAGGTAGTT
	GAAACCCTAAGCGGCTTAGC
h-KO-2	GCAATTCAACACCAAGTACT
	GTACATCTCCATTTAAGTAT
Kah-KO-1	GTCTATCGATCGATACTAGA
	TTGTGTTATATTTGTACTGC
Kah-KO-2	GTCTATCGATCGATACTAGA
	GTTCTTATTTCCCTGCTAGT
wgn-KO-1	GCAACGAACACACATCGTTG
	GATATGTTGCCAATATTACT
wgn-KO-2	GCAACGAACACACATCGTTG
	GGATACTAGTACTAGGATAT
CG1673-KO	GAATTCCCCCATCCAAGTGA
	GTAAGTGATCGAAGCGTTCT
14-3-3epsilon-KO	GGTGTGACCGTATCGGGCGG
	GCGCGAGAACAATGTGTACA
shn-KO	GCGACGTGCCACAGCAGCAG
	GGTTGATCTCTGAGTGACTA
Norther blot probe
Name	Sequence
miR-999-3p irNorthern	AGACACAGTCTTACAGTTAACA/3AzideN/
miR-12-5p irNorthern	ACCAGTACCTGATGTAATACTCA/3AzideN/
bantam-3p irNorthern	AATCAGCTTTCAAAATGATCTCA/3AzideN/
miR-7-5p irNorthern	ACAACAAAATCACTAGTCTTCCA/3AzideN/
miR-9b-5p irNorthern	CATACAGCTAAAATCACCAAAGA/3AzideN/
miR-9c-5p irNorthern	TCTACAGCTAGAATACCAAAGA/3AzideN/
miR-190-5p irNorthern	CAACCAAGAATATCAAACATATCT/3AzideN/
miR-277-3p irNorthern	TGTCGTACCAGATAGTGCATTTA/3AzideN/
RT-qPCR
Name	Sequence
AGO1-CDS-F	GCGAGGTTTGGTTCGGTTTC
AGO1-CDS-R	CGTTGATGTCGCGAATGTCC
AGO1-TDMD-F	CGCCAAAATCAACAAGCAAACA
AGO1-TDMD-R	CCGCGCCGCATAAATAACAA
zfh1-CDS-F	GCCTTCGCCAAGCAGAGTTC
zfh1-CDS-R	GCACTTGGAGCACTGAAAGGG
zfh1-TDMD-F	TTTGGCCCCCTAAACTCGC
zfh1-TDMD-R	ATTCCGCAGCACTTGGTACT
h-CDS-F	ACAAGCCCATCATGGAGAAAC
h-CDS-R	AGAATGTCGGCCTTTTCCAAT
h-TDMD-F	AAATCAGCAAAAGTCTTCCAAAC
h-TDMD-R	AAGAGTTATGCTTTTGCGTTTATC
Kah-CDS-F	AGGTAACAAGCGGCACCATCT
Kah-CDS-R	CCTTTTCCTTCTGCAACAGCT
Kah-TDMD-F	GATTCGACTCGATTCACTCCG
Kah-TDMD-R	CGAGTAAATAAAGGTAGTATGCGTG
wgn-CDS-F	ACGGAGGCACCTTCTTCATCG
wgn-CDS-R	GCAGGGTCTTCAGGATTCGTC
wgn-TDMD-F	GGAGTGGAACGAAACCAAGTA
wgn-TDMD-R	GGATATGGGATATGGGTGATGT
pri-miR-999-F	CGATGAACGGAGAAGAAAGGAT
pri-miR-999-R	CTGGCAACCACCGAGACACA
pri-miR-12-F	TACGAAGGAGCAGCGTCTGT
pri-miR-12-R	GTGCACGGCGTAGTATGACA
pri-miR-7-F	GATTGGTCCTCCTGGGAGTG
pri-miR-7-R	ACAAATGCACGCCGTAAGAA
pri-miR-9b-F	TGTTTGCATATTATTTGCTCTTTG
pri-miR-9b-R	AAACATAATGCAGAAACCATTTG
pri-miR-190-F	TTGCCCTTCAAAACGAACTAA
pri-miR-190-R	TAGTAGATTGGCGAGGGTCAC
Morpholino
Name	Sequence
dme-Ago1 TDMD blocker	TGTTAACTTGAACTGTGTCCTCGAT
vivomorpholino control	CCTCTTACCTCAGTTACAATTTATA
fly KO sgRNA
Name	sgRNA Sequence
AGO1-KO	TTAGTAATTGTACTATATCG
	GCGACGACGTTCTATCCACT
h-KO	GCAATTCAACACCAAGTACT
	GTACATCTCCATTTAAGTAT
Kah-KO	GTCTATCGATCGATACTAGA
	GTTCTTATTTCCCTGCTAGT
Adapters for sequencing library processing
library names	3'	5'
S2 cells AGO1-CLASH	TGGAATTCTCGGGTGCCAAG	GATCGTCGGACTGTAGAACT
poly-A RNA-seq	AGATCGGAAGAGCACACGTCTGAACT	AGATCGGAAGAGCGTCGTGTAGGGA
Novogene miRNA-seq	AGATCGGAAGAGCACACGTCTGAACTCCAGTCAC
